# GenesetDiseaseDrugNetwork (GDDN): a web server for disease enrichment and drug prioritization

**DOI:** 10.64898/2026.05.22.727145

**Authors:** Piyush More, Jean-Fred Fontaine, Vincent ten Cate, Philipp S. Wild, Miguel A. Andrade-Navarro

## Abstract

**Summary:** Omics technologies profile thousands of genetic and molecular features to provide a comprehensive and quantitative measure of the cellular state. Transcriptomics and proteomics have, especially, guided discoveries of the most important biomarkers and therapeutic targets. By virtue of ongoing developments in single-cell and spatial technologies, fields of targeted therapeutics and personalized medicine are rapidly advancing. However, downstream functional analysis and disease association still remain daunting tasks in bioinformatics. We address these challenges with the GenesetDiseaseDrugNetwork (GDDN) web server. GDDN facilitates functional discovery by connecting gene-sets to enriched diseases and their corresponding therapeutics in a single step. Using a ranking system that incorporates regulatory impact, specificity, and potency, GDDN effectively prioritizes drugs with the highest clinical relevance. Our platform facilitates the interpretation of omics outputs into disease associations and personalized drug identification.

**Availability and Implementation:** The GDDN web server is implemented in R Shiny and is freely accessible at https://cbdm-01.zdv.uni-mainz.de/shiny/piyusmor/GDDN/, supporting all major web browsers.

**Supplementary information:** Supplementary data is available at Bioinformatics online.
