## Supplementary Table 1 for "GenesetDiseaseDrugNetwork (GDDN): a web server for disease enrichment and drug prioritization"

### Sheet: SupplementaryTable1
Gene	Cytoband	(A) TP53 mt	(B) TP53 wt	(A) TP53 mt	(B) TP53 wt	Log2 Ratio	p-Value	q-Value	Higher expression in
TRAIP	3p21.31	7.05	5.69	1.02	1.26	1.36	3.5e-23	1.17e-19	(A) TP53 mt
AUNIP	1p36.11	4.99	3.75	1.1	1.01	1.24	6.5e-20	1.85e-16	(A) TP53 mt
CDCA8	1p34.3	8.31	6.98	1.14	1.3	1.33	2.38e-19	5.94e-16	(A) TP53 mt
KIF2C	1p34.1	8.43	6.83	1.41	1.65	1.6	1.6e-18	2.9e-15	(A) TP53 mt
OIP5	15q15.1	6.72	5.39	1.19	1.42	1.33	6.98e-18	1.16e-14	(A) TP53 mt
CDC20	1p34.2	9.3	7.66	1.5	1.66	1.64	8.97e-18	1.19e-14	(A) TP53 mt
MYBL2	20q13.12	9.45	7.59	1.74	1.94	1.86	4.82e-17	5.06e-14	(A) TP53 mt
CENPW	6q22.32	7.74	6.61	1.07	1.2	1.13	6.57e-17	6.56e-14	(A) TP53 mt
TTK	6q14.1	7.39	5.79	1.5	1.72	1.6	7.05e-17	6.7e-14	(A) TP53 mt
KIF4A	Xq13.1	8.56	7.09	1.4	1.63	1.47	2.69e-16	2.33e-13	(A) TP53 mt
TEDC2	16p13.3	7.32	6.14	1.12	1.35	1.18	4.35e-16	3.62e-13	(A) TP53 mt
TRIP13	5p15.33	7.52	6.12	1.41	1.37	1.4	4.94e-16	3.95e-13	(A) TP53 mt
RAD54L	1p34.1	6.75	5.24	1.5	1.58	1.51	5.52e-16	4.09e-13	(A) TP53 mt
GINS1	20p11.21	8.19	6.98	1.16	1.37	1.21	6.77e-16	4.82e-13	(A) TP53 mt
EME1	17q21.33	6.42	5.26	1.16	1.25	1.16	1.2e-15	7.97e-13	(A) TP53 mt
HROB	17q21.31	6.65	5.55	1.1	1.2	1.1	1.77e-15	1.14e-12	(A) TP53 mt
POLQ	3q13.33	6.46	5.13	1.34	1.49	1.33	2.49e-15	1.55e-12	(A) TP53 mt
NDC80	18p11.32	8.01	6.77	1.22	1.45	1.24	2.65e-15	1.6e-12	(A) TP53 mt
CDCA5	11q13.1	8.75	7.63	1.11	1.32	1.12	2.86e-15	1.67e-12	(A) TP53 mt
MTFR2	6q23.3	5.71	4.39	1.35	1.41	1.32	2.95e-15	1.67e-12	(A) TP53 mt
CIP2A	3q13.13	6.66	5.32	1.39	1.42	1.34	4.51e-15	2.25e-12	(A) TP53 mt
E2F2	1p36.12	6.56	5.31	1.28	1.38	1.25	4.51e-15	2.25e-12	(A) TP53 mt
SKA1	18q21.1	7.44	6.06	1.41	1.57	1.38	6.36e-15	3.02e-12	(A) TP53 mt
CENPA	2p23.3	6.62	5.26	1.4	1.68	1.36	2.86e-14	1.14e-11	(A) TP53 mt
NCAPG	4p15.31	8.78	7.55	1.29	1.43	1.22	3.53e-14	1.36e-11	(A) TP53 mt
KIFC1	6p21.32	8.94	7.68	1.3	1.52	1.25	3.81e-14	1.43e-11	(A) TP53 mt
BUB1B	15q15.1	7.69	6.34	1.43	1.64	1.35	6.78e-14	2.33e-11	(A) TP53 mt
DEPDC1	1p31.3	7.4	6.05	1.45	1.58	1.35	7.9e-14	2.67e-11	(A) TP53 mt
NUF2	1q23.3	7.66	6.31	1.43	1.71	1.36	1.15e-13	3.55e-11	(A) TP53 mt
RAD51	15q15.1	6.72	5.57	1.25	1.32	1.14	1.16e-13	3.55e-11	(A) TP53 mt
FAM72B	1p11.2	6.98	5.87	1.23	1.24	1.1	1.46e-13	4.43e-11	(A) TP53 mt
FANCD2	3p25.3	7.85	6.74	1.24	1.27	1.12	1.73e-13	5.09e-11	(A) TP53 mt
PKMYT1	16p13.3	7.83	6.68	1.27	1.33	1.15	1.85e-13	5.35e-11	(A) TP53 mt
TPX2	20q11.21	9.96	8.85	1.21	1.33	1.1	2.29e-13	6.43e-11	(A) TP53 mt
SGO1	3p24.3	6.02	4.75	1.38	1.57	1.27	2.6e-13	7.1e-11	(A) TP53 mt
MCM10	10p13	6.82	5.46	1.53	1.53	1.35	2.73e-13	7.37e-11	(A) TP53 mt
CDT1	16q24.3	8.62	7.46	1.26	1.5	1.16	3.78e-13	9.93e-11	(A) TP53 mt
WDR62	19q13.12	7.62	6.49	1.25	1.39	1.13	4.28e-13	1.1e-10	(A) TP53 mt
CCNB1	5q13.2	9.51	8.45	1.16	1.34	1.06	4.95e-13	1.22e-10	(A) TP53 mt
KIF23	15q23	7.57	6.27	1.44	1.65	1.3	5.14e-13	1.25e-10	(A) TP53 mt
MCM2	3q21.3	10.16	9.1	1.23	1.17	1.06	5.37e-13	1.29e-10	(A) TP53 mt
PLK1	16p12.2	8.5	7.22	1.43	1.6	1.28	5.87e-13	1.39e-10	(A) TP53 mt
FAM72D	1q21.1	5.99	4.78	1.35	1.47	1.2	6.07e-13	1.43e-10	(A) TP53 mt
MELK	9p13.2	7.76	6.54	1.36	1.53	1.22	7.04e-13	1.6e-10	(A) TP53 mt
CDKN2A	9p21.3	8.74	7.29	1.6	1.89	1.45	7.92e-13	1.78e-10	(A) TP53 mt
SPC25	2q31.1	6.66	5.52	1.26	1.5	1.14	9.04e-13	1.97e-10	(A) TP53 mt
CENPM	22q13.2	7.71	6.45	1.42	1.58	1.26	9.06e-13	1.97e-10	(A) TP53 mt
ERCC6L	Xq13.1	5.76	4.63	1.3	1.33	1.13	9.3e-13	1.97e-10	(A) TP53 mt
KIF18A	11p14.1	6.3	5.02	1.48	1.56	1.28	1.32e-12	2.75e-10	(A) TP53 mt
ECT2	3q26.31	8.7	7.69	1.13	1.32	1.01	1.38e-12	2.81e-10	(A) TP53 mt
BUB1	2q13	7.85	6.61	1.38	1.66	1.24	1.46e-12	2.9e-10	(A) TP53 mt
NEK2	1q32.3	7.99	6.81	1.29	1.66	1.19	1.57e-12	3.05e-10	(A) TP53 mt
NCAPH	2q11.2	7.55	6.38	1.35	1.43	1.17	1.57e-12	3.05e-10	(A) TP53 mt
TROAP	12q13.12	8.01	6.7	1.44	1.77	1.3	1.69e-12	3.22e-10	(A) TP53 mt
HJURP	2q37.1	7.98	6.77	1.38	1.56	1.21	1.76e-12	3.3e-10	(A) TP53 mt
KIF18B	17q21.31	7.54	6.24	1.49	1.62	1.3	1.77e-12	3.3e-10	(A) TP53 mt
ARHGAP11A	15q13.3	8.1	7.1	1.15	1.24	1	1.87e-12	3.45e-10	(A) TP53 mt
CDC25C	5q31.2	7.09	5.84	1.35	1.8	1.25	2.03e-12	3.69e-10	(A) TP53 mt
KIF20A	5q31.2	8.32	7.08	1.41	1.65	1.25	2.09e-12	3.77e-10	(A) TP53 mt
CDC45	22q11.21	7.46	6.26	1.35	1.58	1.19	2.25e-12	3.94e-10	(A) TP53 mt
CDCA3	12p13.31	7.73	6.59	1.34	1.42	1.14	2.73e-12	4.65e-10	(A) TP53 mt
ANLN	7p14.2	8.46	7.26	1.39	1.59	1.2	5.16e-12	8.24e-10	(A) TP53 mt
CENPI	Xq22.1	4.83	3.53	1.58	1.58	1.3	7.36e-12	1.11e-09	(A) TP53 mt
BIRC5	17q25.3	8.26	6.97	1.53	1.69	1.29	7.74e-12	1.15e-09	(A) TP53 mt
ZYG11A	1p32.3	5.43	3.94	1.69	2.19	1.5	1.08e-11	1.52e-09	(A) TP53 mt
TOP2A	17q21.2	10.38	9.17	1.43	1.64	1.21	1.09e-11	1.52e-09	(A) TP53 mt
PFKFB4	3p21.31	6.94	5.85	1.38	1.2	1.09	1.18e-11	1.63e-09	(A) TP53 mt
CKAP2L	2q14.1	6.64	5.45	1.43	1.57	1.19	1.25e-11	1.71e-09	(A) TP53 mt
FBXO43	8q22.2	5.38	4.29	1.33	1.39	1.09	1.4e-11	1.88e-09	(A) TP53 mt
SKA3	13q12.11	7.02	5.92	1.31	1.5	1.1	1.65e-11	2.18e-09	(A) TP53 mt
TICRR	15q26.1	6.27	5.09	1.42	1.57	1.18	1.87e-11	2.4e-09	(A) TP53 mt
ORC1	1p32.3	6.9	5.77	1.43	1.37	1.13	2.15e-11	2.69e-09	(A) TP53 mt
G6PD	Xq28	10.28	9	1.69	1.24	1.27	2.56e-11	3.16e-09	(A) TP53 mt
CEP55	10q23.33	6.85	5.64	1.53	1.46	1.21	2.56e-11	3.16e-09	(A) TP53 mt
CCNB2	15q22.2	8.26	7.13	1.32	1.64	1.13	2.67e-11	3.25e-09	(A) TP53 mt
PTTG1	5q33.3	8.98	7.82	1.38	1.64	1.16	2.83e-11	3.42e-09	(A) TP53 mt
GTSE1	22q13.31	7.22	6.03	1.47	1.57	1.19	3.21e-11	3.86e-09	(A) TP53 mt
ASF1B	19p13.12	8.22	7.16	1.34	1.34	1.06	3.88e-11	4.53e-09	(A) TP53 mt
CDKN3	14q22.2	7.92	6.89	1.18	1.62	1.03	4.09e-11	4.75e-09	(A) TP53 mt
CDCA2	8p21.2	6.13	4.96	1.46	1.55	1.17	4.7e-11	5.36e-09	(A) TP53 mt
CDKN2B-AS1	9p21.3	4.12	2.96	1.44	1.52	1.15	4.74e-11	5.38e-09	(A) TP53 mt
FOXM1	12p13.33	9.4	8.27	1.41	1.53	1.13	5.61e-11	6.26e-09	(A) TP53 mt
E2F1	20q11.22	9.24	8.19	1.27	1.53	1.05	6.7e-11	7.39e-09	(A) TP53 mt
CDC6	17q21.2	8.64	7.6	1.3	1.43	1.04	6.75e-11	7.4e-09	(A) TP53 mt
HMMR	5q34	8.07	7.05	1.26	1.46	1.02	8.51e-11	9.13e-09	(A) TP53 mt
CENPE	4q24	7.24	6.2	1.31	1.46	1.04	1.11e-10	1.16e-08	(A) TP53 mt
CLSPN	1p34.3	5.31	3.91	1.85	1.73	1.4	1.28e-10	1.3e-08	(A) TP53 mt
NEIL3	4q34.3	5.59	4.28	1.73	1.71	1.31	1.72e-10	1.68e-08	(A) TP53 mt
RNFT2	12q24.22	5.61	4.5	1.43	1.57	1.11	2.03e-10	1.93e-08	(A) TP53 mt
PSMC3IP	17q21.2	6.45	5.41	1.33	1.5	1.04	2.34e-10	2.18e-08	(A) TP53 mt
EXO1	1q43	7.1	6.05	1.36	1.56	1.06	3.01e-10	2.74e-08	(A) TP53 mt
XRCC2	7q36.1	5.09	4.02	1.42	1.44	1.07	3.43e-10	3.03e-08	(A) TP53 mt
UBE2C	20q13.12	8.7	7.52	1.54	1.68	1.18	3.43e-10	3.03e-08	(A) TP53 mt
DLGAP5	14q22.3	7.38	6.24	1.48	1.7	1.15	3.93e-10	3.37e-08	(A) TP53 mt
GNGT1	7q21.3	1.68	0.51	1.72	1.13	1.17	5.28e-10	4.24e-08	(A) TP53 mt
RDM1	17q12	4.33	3.14	1.55	1.76	1.18	5.84e-10	4.61e-08	(A) TP53 mt
KIF15	3p21.31	6.47	5.16	1.8	1.82	1.31	1.03e-09	7.53e-08	(A) TP53 mt
IGSF3	1p13.1	8.66	7.41	1.67	1.98	1.25	1.74e-09	1.18e-07	(A) TP53 mt
SHCBP1	16q11.2	6.72	5.65	1.48	1.56	1.07	1.92e-09	1.29e-07	(A) TP53 mt
EYA4	6q23.2	2.83	1	2.81	1.69	1.83	2.02e-09	1.35e-07	(A) TP53 mt
DHDH	19q13.33	3.18	2.04	1.62	1.59	1.14	2.4e-09	1.56e-07	(A) TP53 mt
POU5F1	6p21.33	4.74	3.71	1.39	1.63	1.03	2.71e-09	1.73e-07	(A) TP53 mt
BLM	15q26.1	6.47	5.46	1.38	1.57	1.01	3.18e-09	2e-07	(A) TP53 mt
LINC01139	1q43	3.61	1.71	2.87	2.36	1.9	4.58e-09	2.76e-07	(A) TP53 mt
CALCR	7q21.3	2.17	0.9	2.03	1.04	1.26	5.25e-09	3.07e-07	(A) TP53 mt
GABRA3	Xq28	2.46	0.79	2.64	1.66	1.67	5.4e-09	3.13e-07	(A) TP53 mt
CECR7	22q11.1	2.84	1.23	2.52	1.72	1.61	5.72e-09	3.28e-07	(A) TP53 mt
RIBC2	22q13.31	4.37	3.09	1.88	1.88	1.28	6.83e-09	3.82e-07	(A) TP53 mt
E2F8	11p15.1	6.48	5.4	1.53	1.74	1.08	7.79e-09	4.28e-07	(A) TP53 mt
C12ORF56	12q14.2	2.57	0.85	2.75	1.8	1.72	9.06e-09	4.9e-07	(A) TP53 mt
DEPDC1B	5q12.1	7.06	5.93	1.54	1.98	1.13	9.91e-09	5.31e-07	(A) TP53 mt
CHAF1B	21q22.12-q22.13	7.14	6.1	1.54	1.48	1.03	1.01e-08	5.37e-07	(A) TP53 mt
LRP12	8q22.3	6.94	5.89	1.63	1.33	1.05	1.03e-08	5.45e-07	(A) TP53 mt
SMC1B	22q13.31	3.72	2.18	2.38	1.99	1.55	1.04e-08	5.5e-07	(A) TP53 mt
LINC02893	9q21.33	2.53	0.94	2.59	1.52	1.59	1.15e-08	5.99e-07	(A) TP53 mt
GPR158	10p12.1	6.19	4.65	2.11	2.79	1.55	1.53e-08	7.62e-07	(A) TP53 mt
CTAG1B	Xq28	3.82	1.51	3.75	2.5	2.31	1.57e-08	7.78e-07	(A) TP53 mt
SLC1A5	19q13.32	9.47	8.33	1.78	1.47	1.14	1.66e-08	8.17e-07	(A) TP53 mt
NAP1L6P	Xq13.2	2.42	0.94	2.42	1.59	1.48	1.85e-08	8.99e-07	(A) TP53 mt
CBY2	13q14.13	1.78	0.65	1.83	1.3	1.13	2.15e-08	1.016e-06	(A) TP53 mt
GAGE12D	Xp11.23	3.28	0.84	4.12	2.15	2.44	2.38e-08	1.111e-06	(A) TP53 mt
E2F7	12q21.2	5.49	4.43	1.64	1.56	1.06	2.9e-08	1.32e-06	(A) TP53 mt
GAGE4	Xp11.4-p11.2	3.16	0.96	3.71	2.24	2.2	3.29e-08	1.47e-06	(A) TP53 mt
GAGE12J	Xp11.23	2.53	0.68	3.16	1.8	1.85	3.73e-08	1.647e-06	(A) TP53 mt
MACIR	5q21.1	6.54	5.45	1.68	1.77	1.09	5.73e-08	2.319e-06	(A) TP53 mt
CD109	6q13	8.36	7.16	1.92	1.75	1.19	5.87e-08	2.373e-06	(A) TP53 mt
LINC00189	21q21.3	2.99	1.56	2.44	1.58	1.43	6.24e-08	2.492e-06	(A) TP53 mt
IGF2BP3	7p15.3	7.32	5.85	2.35	2.21	1.47	6.36e-08	2.536e-06	(A) TP53 mt
GTSF1	12q13.13	4.53	2.17	3.94	3.08	2.37	6.76e-08	2.667e-06	(A) TP53 mt
GNAZ	22q11.22-q11.23	8.18	7.02	1.67	2.19	1.16	7.36e-08	2.842e-06	(A) TP53 mt
RTKN2	10q21.2	5.38	4.3	1.68	1.8	1.08	8.06e-08	3.091e-06	(A) TP53 mt
GAGE2D	Xp11.23	3.17	0.84	4.12	2.18	2.33	9.09e-08	3.43e-06	(A) TP53 mt
MAGEA4	Xq28	1.94	0.24	3.1	0.97	1.7	9.54e-08	3.569e-06	(A) TP53 mt
CTAG2	Xq28	4.34	1.87	4.21	3.09	2.47	9.55e-08	3.569e-06	(A) TP53 mt
FAM133A	Xq21.32	4.76	2.68	3.39	3.12	2.08	9.57e-08	3.573e-06	(A) TP53 mt
ME1	6q14.2	9.31	8.16	1.79	2.01	1.15	1.25e-07	4.453e-06	(A) TP53 mt
CLEC2L	7q34	2.82	1.16	2.9	1.97	1.66	1.37e-07	4.816e-06	(A) TP53 mt
ZNF883	9q32	4.41	3.08	2.24	1.89	1.32	1.61e-07	5.557e-06	(A) TP53 mt
SYT1	12q21.2	5.98	4.39	2.54	2.73	1.59	1.66e-07	5.718e-06	(A) TP53 mt
MAGEB2	Xp21.2	3.53	1.32	3.99	2.52	2.21	2.39e-07	7.855e-06	(A) TP53 mt
LRP1B	2q22.1-q22.2	3.31	1.85	2.56	2.12	1.46	3.35e-07	1.041e-05	(A) TP53 mt
PAGE1	Xp11.23	2.73	0.73	3.72	1.94	1.99	3.36e-07	1.041e-05	(A) TP53 mt
TDRD5	1q25.2	2.05	0.72	2.46	1.4	1.33	3.39e-07	1.047e-05	(A) TP53 mt
MAGEA2	Xq28	3.59	1.34	4.11	2.71	2.25	3.68e-07	1.119e-05	(A) TP53 mt
TCL6	14q32.13	2.56	1.33	2.22	1.66	1.24	3.89e-07	1.173e-05	(A) TP53 mt
MAGEA6	Xq28	5.45	2.76	4.77	4.01	2.7	4.57e-07	1.339e-05	(A) TP53 mt
TM4SF19	3q29	3.55	2.33	2.2	1.7	1.22	4.65e-07	1.355e-05	(A) TP53 mt
NR0B1	Xp21.2	2.46	0.84	3.07	1.65	1.62	4.95e-07	1.421e-05	(A) TP53 mt
VCX3A	Xp22.31	3.37	1.72	3.04	2.17	1.65	5.71e-07	1.614e-05	(A) TP53 mt
RNF157	17q25.1	8.69	7.65	1.75	1.89	1.04	6.2e-07	1.731e-05	(A) TP53 mt
PDIA2	16p13.3	3.92	2.24	3.07	2.31	1.68	6.49e-07	1.796e-05	(A) TP53 mt
COX7B2	4p12	4.53	2.39	3.82	3.34	2.14	7.16e-07	1.942e-05	(A) TP53 mt
FABP6	5q33.3	2.04	0.78	2.39	1.43	1.26	8.01e-07	2.136e-05	(A) TP53 mt
MAGEA11	Xq28	2.07	0.59	2.86	1.58	1.48	8.31e-07	2.19e-05	(A) TP53 mt
IBSP	4q22.1	2.59	1.37	2.2	1.89	1.22	9.19e-07	2.376e-05	(A) TP53 mt
CTSV	9q22.33	5.54	3.98	2.85	2.43	1.56	1.093e-06	2.747e-05	(A) TP53 mt
GAGE2A	Xp11.23	2.03	0.51	2.97	1.61	1.52	1.165e-06	2.896e-05	(A) TP53 mt
GAGE1	Xp11.23	2.11	0.5	3.15	1.79	1.6	1.331e-06	3.236e-05	(A) TP53 mt
ZNF257	19p12	3.85	2.76	1.98	1.83	1.09	1.514e-06	3.606e-05	(A) TP53 mt
MAGEA9B	Xq28	1.76	0.41	2.74	1.01	1.34	1.576e-06	3.727e-05	(A) TP53 mt
SOHLH2	13q13.3	2.72	1.06	3.26	2.04	1.66	1.731e-06	4.021e-05	(A) TP53 mt
MIR924HG	18q12.2-q12.3	2.87	1.76	2.08	1.71	1.11	1.732e-06	4.021e-05	(A) TP53 mt
COL24A1	1p22.3	3.49	2.13	2.62	1.85	1.35	1.762e-06	4.071e-05	(A) TP53 mt
ZNF229	19q13.31	5.6	4.52	1.97	1.86	1.08	2.09e-06	4.726e-05	(A) TP53 mt
PRR11	17q22	4.55	3.41	2.09	2	1.14	2.152e-06	4.826e-05	(A) TP53 mt
CLDN4	7q11.23	8.67	6.95	3.08	3.25	1.73	2.252e-06	5.018e-05	(A) TP53 mt
NAA11	4q21.21	2.51	0.93	3.15	2.04	1.59	2.325e-06	5.146e-05	(A) TP53 mt
XK	Xp21.1	6.35	5.15	2.07	2.5	1.2	2.653e-06	5.733e-05	(A) TP53 mt
LIN28B	6q16.3-q21	3.46	1.5	3.85	2.76	1.96	2.746e-06	5.901e-05	(A) TP53 mt
LSP1P5	1q21.1	5.57	4.54	2.03	1.51	1.04	2.77e-06	5.935e-05	(A) TP53 mt
CSAG3	Xq28	4.38	2.44	3.71	3.15	1.94	2.838e-06	6.066e-05	(A) TP53 mt
ELOVL3	10q24.32	2.56	1.57	1.98	1.45	1	3.497e-06	7.198e-05	(A) TP53 mt
SLC5A11	16p12.1	5.09	3.69	2.6	2.53	1.39	3.707e-06	7.553e-05	(A) TP53 mt
CSAG2	Xq28	2.97	1.25	3.41	2.52	1.72	3.737e-06	7.605e-05	(A) TP53 mt
SEPTIN14	7p11.2	1.56	0.28	2.72	0.98	1.28	3.797e-06	7.696e-05	(A) TP53 mt
AP1M2	19p13.2	6.96	5.07	3.35	3.9	1.89	3.819e-06	7.726e-05	(A) TP53 mt
PFN2	3q25.1	8.25	7.2	2.08	1.59	1.05	4.259e-06	8.452e-05	(A) TP53 mt
MAGEA3	Xq28	5.04	2.69	4.6	3.88	2.36	4.466e-06	8.812e-05	(A) TP53 mt
VCY	Yq11.221	2.15	0.58	3.32	1.7	1.57	5.205e-06	0.0001012	(A) TP53 mt
SLC2A5	1p36.23	6.22	4.75	2.73	2.86	1.47	5.265e-06	0.000102	(A) TP53 mt
MAGEA8	Xq28	2.23	0.82	2.96	1.77	1.42	5.994e-06	0.0001133	(A) TP53 mt
PLBD1	12p13.1	7.37	6.28	2.19	1.71	1.09	6.168e-06	0.0001156	(A) TP53 mt
CNTNAP4	16q23.1	3.53	1.94	3.14	2.7	1.59	6.464e-06	0.0001202	(A) TP53 mt
TRIM54	2p23.3	3.52	2.2	2.63	2.28	1.32	7.514e-06	0.000136	(A) TP53 mt
EZHIP	Xp11.22	1.61	0.52	2.35	1.23	1.09	7.659e-06	0.000138	(A) TP53 mt
SMPDL3B	1p35.3	4.71	3.55	2.23	2.3	1.16	9.039e-06	0.0001585	(A) TP53 mt
MMP1	11q22.2	4.66	3.49	2.32	2.2	1.17	9.796e-06	0.0001698	(A) TP53 mt
TERT	5p15.33	5.03	3.55	2.93	2.76	1.48	1.035e-05	0.0001776	(A) TP53 mt
POPDC3	6q21	2.68	1.18	3.22	2.07	1.51	1.065e-05	0.0001816	(A) TP53 mt
TRNP1	1p36.11	8.54	7.31	2.47	2.24	1.23	1.134e-05	0.0001915	(A) TP53 mt
RHOF	12q24.31	7.24	6.17	1.99	2.35	1.07	1.212e-05	0.0002018	(A) TP53 mt
SCGN	6p22.2	7.13	5.65	2.89	3.03	1.48	1.245e-05	0.0002061	(A) TP53 mt
BRINP3	1q31.1	2.07	0.96	2.34	1.79	1.11	1.248e-05	0.0002065	(A) TP53 mt
UGT1A10	2q37.1	3.76	2.02	3.64	2.88	1.74	1.296e-05	0.0002136	(A) TP53 mt
CLGN	4q31.1	7.85	6.58	2.4	2.8	1.27	1.305e-05	0.0002147	(A) TP53 mt
SFN	1p36.11	8.82	7.43	2.69	2.93	1.39	1.334e-05	0.0002185	(A) TP53 mt
SSX4	Xp11.23	2.5	0.96	3.31	2.33	1.55	1.366e-05	0.0002232	(A) TP53 mt
SSX1	Xp11.23	5.05	2.93	4.32	3.87	2.12	1.402e-05	0.0002278	(A) TP53 mt
MUC15	11p14.2	2.91	1.45	3.07	2.42	1.46	1.474e-05	0.0002374	(A) TP53 mt
MDGA2	14q21.3	2.38	1.12	2.65	2.13	1.26	1.69e-05	0.0002657	(A) TP53 mt
PEG10	7q21.3	9.7	7.66	4.04	4.18	2.04	1.693e-05	0.000266	(A) TP53 mt
MAGEB1	Xp21.2	1.87	0.61	2.82	1.53	1.26	1.751e-05	0.0002733	(A) TP53 mt
FER1L4	20q11.22	5.09	3.94	2.31	2.28	1.15	1.769e-05	0.0002749	(A) TP53 mt
CSAG1	Xq28	3.75	2	3.75	2.91	1.76	1.859e-05	0.0002844	(A) TP53 mt
ISL2	15q24.3	2.8	1.76	2.24	1.67	1.03	2.016e-05	0.0003035	(A) TP53 mt
SULT1C2	2q12.3	7.65	6.28	2.57	3.19	1.36	2.091e-05	0.0003133	(A) TP53 mt
GCNT3	15q22.2	6.22	4.95	2.5	2.8	1.28	2.14e-05	0.0003184	(A) TP53 mt
KCNK9	8q24.3	3.32	1.99	2.81	2.37	1.33	2.168e-05	0.0003204	(A) TP53 mt
TTC39A	1p32.3	7.68	6.66	1.95	2.34	1.02	2.328e-05	0.00034	(A) TP53 mt
NXF2	Xq22.1	2	0.55	3.35	1.65	1.45	2.583e-05	0.0003702	(A) TP53 mt
SSX6P	Xp11.23	1.83	0.79	2.28	1.64	1.03	2.691e-05	0.000382	(A) TP53 mt
TUBA3C	13q12.11	3.09	1.46	3.64	2.45	1.62	2.797e-05	0.0003941	(A) TP53 mt
GAGE2B	Xp11.23	2.01	0.46	3.6	1.89	1.55	3.112e-05	0.0004294	(A) TP53 mt
CT55	Xq26.3	1.64	0.52	2.65	1.13	1.12	3.221e-05	0.0004423	(A) TP53 mt
ZNF695	1q44	2.75	1.7	2.28	1.96	1.05	3.446e-05	0.0004667	(A) TP53 mt
SPTSSB	3q26.1	3.69	2.57	2.45	2.07	1.11	4.208e-05	0.0005499	(A) TP53 mt
MAGEA12	Xq28	3.79	1.95	4.14	3.17	1.84	4.374e-05	0.0005655	(A) TP53 mt
ZPLD1	3q12.3	2.79	1.54	2.82	2.15	1.25	4.57e-05	0.0005864	(A) TP53 mt
FHOD3	18q12.2	5.26	4.09	2.57	2.25	1.17	4.837e-05	0.0006144	(A) TP53 mt
DDX43	6q13	2.54	1.53	2.28	1.71	1	4.901e-05	0.0006209	(A) TP53 mt
NKAIN2	6q22.31	3.62	2.44	2.63	2.25	1.18	5.333e-05	0.0006649	(A) TP53 mt
UPK3A	22q13.31	5.03	3.36	3.64	3.44	1.67	5.64e-05	0.000697	(A) TP53 mt
KRT17	17q21.2	5.05	3.81	2.76	2.42	1.24	5.703e-05	0.0007029	(A) TP53 mt
MAEL	1q24.1	3.65	2.45	2.74	2.2	1.21	6.075e-05	0.0007377	(A) TP53 mt
EGLN3	14q13.1	7.3	6.24	2.34	2.19	1.06	6.821e-05	0.0008136	(A) TP53 mt
GABRA2	4p12	1.86	0.66	2.89	1.72	1.2	7.28e-05	0.000855	(A) TP53 mt
DCAF4L2	8q21.3	4.81	2.78	4.63	3.86	2.03	7.473e-05	0.000872	(A) TP53 mt
RHOXF2B	Xq24	2.36	0.97	3.3	2.24	1.39	7.907e-05	0.0009131	(A) TP53 mt
SLC44A5	1p31.1	5.41	4	3.11	3.03	1.41	8.064e-05	0.0009258	(A) TP53 mt
XAGE1B	Xp11.22	5.66	3.35	5.28	4.53	2.31	8.076e-05	0.0009261	(A) TP53 mt
KRT20	17q21.2	2.85	1.43	3.37	2.39	1.42	8.106e-05	0.0009287	(A) TP53 mt
ABCB5	7p21.1	2.45	1.35	2.6	2.02	1.1	0.000102	0.001117	(A) TP53 mt
PAGE2B	Xp11.21	2.77	1.25	3.65	2.58	1.51	0.0001069	0.001157	(A) TP53 mt
CDH9	5p14.1	1.69	0.69	2.42	1.76	1	0.0001213	0.00129	(A) TP53 mt
LINC03040	6p21.1	4.4	2.97	3.38	2.92	1.43	0.0001412	0.001467	(A) TP53 mt
CLDN19	1p34.2	3.45	2.38	2.51	2.26	1.07	0.0001519	0.001558	(A) TP53 mt
FOXJ1	17q25.1	4.15	2.9	2.99	2.58	1.26	0.0001548	0.001582	(A) TP53 mt
PAGE2	Xp11.21	2.41	0.92	3.72	2.45	1.49	0.0001564	0.001593	(A) TP53 mt
ANKRD26P1	16q11.2	1.47	0.46	2.57	1.5	1.01	0.0001629	0.001642	(A) TP53 mt
INAVA	1q32.1	7.54	6.36	2.61	3.01	1.19	0.0001685	0.001685	(A) TP53 mt
GLDN	15q21.2	5.59	4.48	2.55	2.59	1.11	0.0001765	0.00175	(A) TP53 mt
RFPL4B	6q21	3.04	1.67	3.35	2.61	1.36	0.0001812	0.001791	(A) TP53 mt
EGF	4q25	3.09	1.85	3.05	2.43	1.25	0.0001841	0.00181	(A) TP53 mt
NLRP2	19q13.42	3.62	2.5	2.83	1.93	1.12	0.0001894	0.001847	(A) TP53 mt
RNF17	13q12.12	1.7	0.65	2.7	1.7	1.06	0.000199	0.001922	(A) TP53 mt
TINAG	6p12.1	4.03	2.45	3.8	3.32	1.57	0.0002007	0.001935	(A) TP53 mt
DCAF8L1	Xp21.3	1.92	0.91	2.52	1.95	1.01	0.0002072	0.001991	(A) TP53 mt
SSX2	Xp11.22	3.06	1.63	3.51	2.9	1.43	0.0002115	0.00202	(A) TP53 mt
AGR2	7p21.1	4.31	2.61	4.17	3.53	1.7	0.0002212	0.002095	(A) TP53 mt
TPTE	21p11.2	2.25	1.2	2.64	1.88	1.04	0.000228	0.002136	(A) TP53 mt
MAGEC2	Xq27.2	4.68	2.97	4.17	3.62	1.71	0.000232	0.002164	(A) TP53 mt
TSPY3	Yp11.2	1.46	0.34	3	1.33	1.11	0.0002493	0.002288	(A) TP53 mt
SPOCK3	4q32.3	1.88	0.83	2.69	1.83	1.04	0.0002505	0.002295	(A) TP53 mt
SEMA3E	7q21.11	2.89	1.62	3.21	2.43	1.27	0.0002535	0.002314	(A) TP53 mt
CDCA7	2q31.1	5.68	4.62	2.61	2.35	1.06	0.0002771	0.002492	(A) TP53 mt
CHGA	14q32.12	2.2	1.19	2.63	1.88	1.01	0.0003263	0.002845	(A) TP53 mt
IGF2BP2	3q27.2	8.01	6.95	2.53	2.7	1.06	0.0003397	0.002939	(A) TP53 mt
MAGEC1	Xq27.2	3.76	2.18	4.04	3.21	1.57	0.000347	0.00299	(A) TP53 mt
CSMD1	8p23.2	4.03	2.65	3.44	3.02	1.37	0.000348	0.002995	(A) TP53 mt
TFF2	21q22.3	2.46	1.27	3.12	2.24	1.19	0.0003494	0.003003	(A) TP53 mt
NPFFR2	4q13.3	2.97	1.75	3.09	2.59	1.21	0.0003761	0.003186	(A) TP53 mt
LYPD6B	2q23.2	2.81	1.73	2.77	2.24	1.08	0.0003861	0.003251	(A) TP53 mt
FSTL5	4q32.2	3.17	1.97	2.96	2.88	1.2	0.0003944	0.003306	(A) TP53 mt
EREG	4q13.3	2.76	1.65	2.92	2.12	1.11	0.0003983	0.003333	(A) TP53 mt
SLC5A12	11p14.2	3.01	1.97	2.58	2.44	1.04	0.0003985	0.003333	(A) TP53 mt
AKR1B15	7q33	4.76	3.47	3.21	3.16	1.29	0.0004415	0.003619	(A) TP53 mt
MMP12	11q22.2	3.76	2.63	2.9	2.54	1.13	0.0004707	0.003796	(A) TP53 mt
PCLO	7q21.11	3.33	2.22	2.89	2.47	1.11	0.0005063	0.004015	(A) TP53 mt
GPR88	1p21.2	7.5	6.08	3.54	3.6	1.41	0.0005605	0.004348	(A) TP53 mt
S100P	4p16.1	7.78	6.18	4.17	3.68	1.6	0.0005766	0.004445	(A) TP53 mt
MEP1A	6p12.3	4.79	3.41	3.57	3.33	1.37	0.0006511	0.004876	(A) TP53 mt
TSPY2	Yp11.2	1.58	0.51	3.1	1.64	1.06	0.000788	0.005627	(A) TP53 mt
MYO18B	22q12.1	4	2.77	3.34	2.89	1.23	0.0009202	0.006379	(A) TP53 mt
CA9	9p13.3	4.83	3.43	3.7	3.66	1.4	0.0009595	0.006608	(A) TP53 mt
EVPL	17q25.1	4.62	3.48	3.09	2.85	1.14	0.0009812	0.006726	(A) TP53 mt
UGT2A1	4q13.3	4.79	3.65	3	3.01	1.14	0.0009826	0.006733	(A) TP53 mt
CXCL5	4q13.3	4.06	2.77	3.62	2.84	1.29	0.0009986	0.006823	(A) TP53 mt
DSCR8	21q22.13	2.55	1.4	3.3	2.47	1.15	0.001118	0.007469	(A) TP53 mt
EPO	7q22.1	4.25	3.14	3	2.88	1.11	0.00112	0.007475	(A) TP53 mt
ZIC4	3q24	4.04	2.98	2.84	2.84	1.05	0.001255	0.008144	(A) TP53 mt
CD24	6q21	11.25	10.23	2.67	3.04	1.02	0.001376	0.008746	(A) TP53 mt
POF1B	Xq21.1	4.74	3.63	3.04	2.97	1.11	0.001416	0.008955	(A) TP53 mt
ALPI	2q37.1	2.97	1.82	3.36	2.74	1.15	0.001685	0.0103	(A) TP53 mt
ACTL8	1p36.13	2.58	1.54	3.1	2.3	1.04	0.001702	0.0103	(A) TP53 mt
AKR1B10	7q33	12.45	11.04	3.83	4.26	1.41	0.001935	0.0114	(A) TP53 mt
MAGEA1	Xq28	5.36	3.99	3.96	3.91	1.38	0.002334	0.0132	(A) TP53 mt
FAR2P1	2q21.1	3.16	2.12	3.16	2.43	1.03	0.002407	0.0135	(A) TP53 mt
HMGA2	12q14.3	2.76	1.7	3.29	2.48	1.07	0.002493	0.0138	(A) TP53 mt
AFAP1-AS1	4p16.1	4.51	3.37	3.42	3.13	1.14	0.002865	0.0154	(A) TP53 mt
PAGE5	Xp11.21	3.39	2.24	3.64	2.82	1.16	0.003164	0.0166	(A) TP53 mt
UCHL1	4p13	5.39	4.31	3.55	2.37	1.08	0.003617	0.0185	(A) TP53 mt
PPP4R3C	Xp21.3	3.2	2.06	3.56	3.13	1.14	0.003805	0.0191	(A) TP53 mt
GUCY2C	12p12.3	4.01	2.95	3.3	3.02	1.06	0.004083	0.0202	(A) TP53 mt
PODXL2	3q21.3	5.96	4.93	3.32	2.97	1.03	0.005013	0.0237	(A) TP53 mt
IGF2BP1	17q21.32	6.74	5.55	3.71	3.84	1.19	0.005553	0.0257	(A) TP53 mt
ZIC1	3q24	5.48	4.46	3.39	3.5	1.02	0.009218	0.0378	(A) TP53 mt
USH1C	11p15.1	5.35	4.28	3.68	4.03	1.07	0.0134	0.0501	(A) TP53 mt
RPS4Y1	Yp11.2	8.83	7.53	4.53	5.23	1.31	0.0162	0.0577	(A) TP53 mt
KDM5D	Yq11.223	6.71	5.68	3.67	4.24	1.03	0.0192	0.0653	(A) TP53 mt
DDX3Y	Yq11.221	7.16	6.08	3.91	4.41	1.07	0.0206	0.0689	(A) TP53 mt
EIF1AY	Yq11.223	6.39	5.39	3.75	4.26	1	0.0256	0.0812	(A) TP53 mt
SPINK1	5q32	10.34	9.33	4.21	4.54	1.01	0.041	0.115	(A) TP53 mt
