## Supplementary Table 2 for "GenesetDiseaseDrugNetwork (GDDN): a web server for disease enrichment and drug prioritization"

### Sheet: SupplementaryTable2
disease_mesh_id	disease_mesh_term	gene_id	gene_symbol	gene_ensembl	gene_biotype	n_gene	pmid	p_val	fdr_bh
D006528	Carcinoma, Hepatocellular	332;891;990;991;1033;1869;1950;2305;4100;4102;4103;4171;4605;4751;5210;5460;6510;7015;8091;8653;9088;9133;9232;9493;9787;10024;10403;10642;10643;11004;22974;23089;24137;51512;55165;55635;56884;56992;57016;57405;57650;64151;79019;83461;112399;144455;157313;220134;221150;389421	BIRC5;CCNB1;CDC6;CDC20;CDKN3;E2F1;EGF;FOXM1;MAGEA1;MAGEA3;MAGEA6;MAGEA4;MCM2;MYBL2;NEK2;PFKFB4;POU5F1;SLC1A5;TERT;HMGA2;DDX3Y;PKMYT1;CCNB2;PTTG1;KIF23;DLGAP5;TROAP;NDC80;IGF2BP1;IGF2BP3;KIF2C;TPX2;PEG10;KIF4A;GTSE1;CEP55;DEPDC1;FSTL5;KIF15;AKR1B10;SPC25;CIP2A;NCAPG;CENPM;CDCA3;EGLN3;E2F7;CDCA2;SKA1;SKA3;LIN28B	ENSG00000089685;ENSG00000134057;ENSG00000094804;ENSG00000117399;ENSG00000100526;ENSG00000101412;ENSG00000138798;ENSG00000111206;ENSG00000198681;ENSG00000221867;ENSG00000197172;ENSG00000292186;ENSG00000292195;ENSG00000147381;ENSG00000073111;ENSG00000101057;ENSG00000117650;ENSG00000114268;ENSG00000237582;ENSG00000229094;ENSG00000235068;ENSG00000233911;ENSG00000206454;ENSG00000204531;ENSG00000230336…	protein_coding	50	18563330;16211302;15991282;16173017;17087938;18251156;18250050;17687492;18069771;15547736;18815458;15195112;12609713;18364081;17879398;17559540;18226337;12773388;12374680;24386184;22711176;23677479;23333752;24387108;26327128;23643942;24886421;25008566;24996542;25966084;22886454;23254641;31786858;29605299;29913237;29901157;28639913;29917189;30010107;33778066;29989646;34112092;33845641;21612579;194…	6.88299e-08	3.78565e-06
D008113	Liver Neoplasms	332;891;990;991;1033;1869;1950;2305;4100;4605;4751;5210;5347;5460;5888;6286;6510;7015;8091;9133;9232;9787;9837;10403;10642;10643;22974;23089;24137;55635;56884;57016;57405;57650;64151;79733;83461;112399;113130;144455;157313;220134;389421	BIRC5;CCNB1;CDC6;CDC20;CDKN3;E2F1;EGF;FOXM1;MAGEA1;MYBL2;NEK2;PFKFB4;PLK1;POU5F1;RAD51;S100P;SLC1A5;TERT;HMGA2;CCNB2;PTTG1;DLGAP5;GINS1;NDC80;IGF2BP1;IGF2BP3;TPX2;PEG10;KIF4A;DEPDC1;FSTL5;AKR1B10;SPC25;CIP2A;NCAPG;E2F8;CDCA3;EGLN3;CDCA5;E2F7;CDCA2;SKA1;LIN28B	ENSG00000089685;ENSG00000134057;ENSG00000094804;ENSG00000117399;ENSG00000100526;ENSG00000101412;ENSG00000138798;ENSG00000111206;ENSG00000198681;ENSG00000101057;ENSG00000117650;ENSG00000114268;ENSG00000166851;ENSG00000237582;ENSG00000229094;ENSG00000235068;ENSG00000233911;ENSG00000206454;ENSG00000204531;ENSG00000230336;ENSG00000051180;ENSG00000163993;ENSG00000105281;ENSG00000164362;ENSG00000149948…	protein_coding	43	22214342;23254641;19421758;22076382;23041974;22052111;22886454;18815458;21108736;21296634;21312234;21330050;22711176;21516372;22581315;21612579;19405109;19397802;21855041;20401641;20403046;20444731;23444076;23677479;27235693;24387108;24386184;23333752;26978233;24996542;24886421;23643942;26327128;26227487;25008566;25966084;36244648;30010107;29989646;34112092;29605299;33778066;28639913;29913237;317…	7.11884e-05	0.000803123
D002294	Carcinoma, Squamous Cell	332;701;768;990;1029;1364;1485;1950;2069;2305;2543;2810;3872;4100;4102;4103;4110;4111;4171;4312;5460;7015;8091;9232;10643;22974;53353;57650;64478;135228;144455	BIRC5;BUB1B;CA9;CDC6;CDKN2A;CLDN4;CTAG1B;EGF;EREG;FOXM1;GAGE1;SFN;KRT17;MAGEA1;MAGEA3;MAGEA6;MAGEA4;MAGEA11;MAGEA12;MCM2;MMP1;POU5F1;TERT;HMGA2;PTTG1;IGF2BP3;TPX2;LRP1B;CIP2A;CSMD1;CD109;E2F7	ENSG00000089685;ENSG00000156970;ENSG00000107159;ENSG00000094804;ENSG00000147889;ENSG00000189143;ENSG00000184033;ENSG00000138798;ENSG00000124882;ENSG00000111206;ENSG00000205777;ENSG00000175793;ENSG00000128422;ENSG00000198681;ENSG00000221867;ENSG00000197172;ENSG00000292186;ENSG00000292195;ENSG00000147381;ENSG00000185247;ENSG00000213401;ENSG00000292189;ENSG00000073111;ENSG00000196611;ENSG00000237582…	protein_coding	31	25701406;25598934;26690822;23244104;23858797;23106581;25896962;23564498;23477121;26718331;23580032;25824761;23310986;26771605;22723337;27531889;23185410;23126236;23176035;23167185;23087365;23161837;25910412;23028610;22528514;26018732;26080853;22416874;25317803;20178473;22389513;20235790;20346215;18595518;18949405;19018856;20881643;20050981;20957442;18998509;19778801;20100132;20868995;20862566;186…	1.83766e-08	1.34762e-06
D008175	Lung Neoplasms	332;1029;1485;1869;1894;2305;4100;4102;4103;4171;4312;5210;5460;7015;9088;9156;10643;11065;22974;24137;55771;57016;57650;81930;84740;387103;389903;653067;102723547	BIRC5;CDKN2A;CTAG1B;E2F1;ECT2;FOXM1;MAGEA1;MAGEA3;MAGEA6;MAGEA4;MCM2;MMP1;PFKFB4;POU5F1;TERT;PKMYT1;EXO1;IGF2BP3;UBE2C;TPX2;KIF4A;PRR11;AKR1B10;CIP2A;KIF18A;AFAP1-AS1;CENPW;CSAG2;CSAG3;XAGE1B	ENSG00000089685;ENSG00000147889;ENSG00000184033;ENSG00000101412;ENSG00000114346;ENSG00000111206;ENSG00000198681;ENSG00000221867;ENSG00000197172;ENSG00000292186;ENSG00000292195;ENSG00000147381;ENSG00000073111;ENSG00000196611;ENSG00000114268;ENSG00000237582;ENSG00000229094;ENSG00000235068;ENSG00000233911;ENSG00000206454;ENSG00000204531;ENSG00000230336;ENSG00000164362;ENSG00000127564;ENSG00000174371…	protein_coding;lncRNA	29	21156966;22930255;24961465;22981350;20881643;24338338;24213518;24972968;21572400;23152437;22446832;21415216;23898122;24838432;22045227;25261663;23065255;25333812;21219826;21634118;21855041;22325225;23232114;24563335;21874565;22152688;35326407;37741993;33247694;34373451;31718698;34278505;35132928;33196129;28949095;28950390;27602754;25605253;30106446;27177222;30776886;29961070;26261647;28319412;310…	0.00496188	0.0272744
D042822	Genomic Instability	641;699;701;891;991;995;1058;1869;2177;4171;4605;5347;5888;7015;7153;8318;9156;9232;9319;10721;11004;22974;55388;63967;81620;113130;146956	BLM;BUB1;BUB1B;CCNB1;CDC20;CDC25C;CENPA;E2F1;FANCD2;MCM2;MYBL2;PLK1;RAD51;TERT;TOP2A;CDC45;EXO1;PTTG1;TRIP13;POLQ;KIF2C;TPX2;MCM10;CLSPN;CDT1;CDCA5;EME1	ENSG00000197299;ENSG00000169679;ENSG00000156970;ENSG00000134057;ENSG00000117399;ENSG00000158402;ENSG00000115163;ENSG00000101412;ENSG00000144554;ENSG00000073111;ENSG00000101057;ENSG00000166851;ENSG00000051180;ENSG00000164362;ENSG00000131747;ENSG00000093009;ENSG00000174371;ENSG00000164611;ENSG00000071539;ENSG00000051341;ENSG00000142945;ENSG00000088325;ENSG00000065328;ENSG00000092853;ENSG00000167513…	protein_coding	27	35922882;29042409;30496191;29523790;31180492;34197737;33736941;30279242;33318203;29576527;29348659;30464262;28912125;24699063;24239288;25794620;27723720;27238185;24126761;27601585;17457718;17943968;19109166;15579905;19442250;18562274;21111748;21712816;19542097;21113733;21240188;20347428;22544709;20064461;23708797;20826342;31769059;17620410;16046481;24711138;22099307;32908313;30526252;25964054;174…	0.000179658	0.0018763
D008545	Melanoma	1029;1485;1950;2543;4100;4101;4102;4103;4105;4111;5210;6757;6759;7015;9947;10642;30848;51305;51438;55510;90737;157313;340273;389903;653067;102723547	CDKN2A;CTAG1B;EGF;GAGE1;MAGEA1;MAGEA2B;MAGEA2;MAGEA3;MAGEA6;MAGEA4;MAGEA12;PFKFB4;SSX2;SSX4;SSX4B;TERT;MAGEC1;IGF2BP1;CTAG2;KCNK9;MAGEC2;DDX43;PAGE5;CDCA2;ABCB5;CSAG2;CSAG3;XAGE1B	ENSG00000147889;ENSG00000184033;ENSG00000138798;ENSG00000205777;ENSG00000198681;ENSG00000183305;ENSG00000268606;ENSG00000292187;ENSG00000221867;ENSG00000197172;ENSG00000292186;ENSG00000292195;ENSG00000147381;ENSG00000213401;ENSG00000292189;ENSG00000114268;ENSG00000241476;ENSG00000268009;ENSG00000269791;ENSG00000164362;ENSG00000155495;ENSG00000159217;ENSG00000126890;ENSG00000169427;ENSG00000046774…	protein_coding	26	12107107;18298387;18953432;17255954;18402768;18398432;18394881;19484507;19626699;18613292;18505964;18337833;18612309;19320745;18559569;19077144;17351674;19238106;17912431;17625456;19011513;19158841;18818678;17909018;19571771;17890059;17624602;18843795;19578364;17850505;18983535;18981015;17713569;19212341;19578363;18714178;18178632;19287961;19519606;19523171;17492760;18027257;18023021;17505264;195…	1.50307e-06	4.13343e-05
D008207	Lymphatic Metastasis	332;768;891;1029;1364;1869;2810;2984;3161;3872;4103;4110;4312;4751;5460;5888;7153;7380;8091;10551;22974;54474;81930;84740;100133941	BIRC5;CA9;CCNB1;CDKN2A;CLDN4;E2F1;SFN;GUCY2C;HMMR;KRT17;MAGEA4;MAGEA11;MMP1;NEK2;POU5F1;RAD51;TOP2A;UPK3A;HMGA2;AGR2;TPX2;KRT20;KIF18A;AFAP1-AS1;CD24	ENSG00000089685;ENSG00000107159;ENSG00000134057;ENSG00000147889;ENSG00000189143;ENSG00000101412;ENSG00000175793;ENSG00000070019;ENSG00000072571;ENSG00000128422;ENSG00000147381;ENSG00000185247;ENSG00000196611;ENSG00000117650;ENSG00000237582;ENSG00000229094;ENSG00000235068;ENSG00000233911;ENSG00000206454;ENSG00000204531;ENSG00000230336;ENSG00000051180;ENSG00000131747;ENSG00000100373;ENSG00000149948…	protein_coding;lncRNA	25	15334693;20193400;18670822;16534839;18642030;17018890;19705503;17634026;19207554;18595518;19352701;18716870;19724852;17441339;18391576;20050981;17219991;17609820;27391438;30075571;28476037;27411378;30010107;25040987;29328641;25169544;26318298;25090821;29270761;25473903;29625788;28178644;29517199;24838432;27090386;22325225;24338523;24722794;20346215;21855041;22446832;22968628;21874565;21156966;222…	4.69043e-07	1.71982e-05
D000230	Adenocarcinoma	332;768;1029;1113;1364;1869;1894;1950;2305;2984;3872;4171;4312;5460;6286;6690;7015;7153;10551;10643;11065;54474;57016;653067;100133941	BIRC5;CA9;CDKN2A;CHGA;CLDN4;E2F1;ECT2;EGF;FOXM1;GUCY2C;KRT17;MCM2;MMP1;POU5F1;S100P;SPINK1;TERT;TOP2A;AGR2;IGF2BP3;UBE2C;KRT20;AKR1B10;XAGE1B;CD24	ENSG00000089685;ENSG00000107159;ENSG00000147889;ENSG00000100604;ENSG00000276781;ENSG00000189143;ENSG00000101412;ENSG00000114346;ENSG00000138798;ENSG00000111206;ENSG00000070019;ENSG00000128422;ENSG00000073111;ENSG00000196611;ENSG00000237582;ENSG00000229094;ENSG00000235068;ENSG00000233911;ENSG00000206454;ENSG00000204531;ENSG00000230336;ENSG00000163993;ENSG00000164266;ENSG00000164362;ENSG00000131747…	protein_coding	25	22740207;25973061;21794903;22935455;23124118;25917317;24390805;24294379;24852932;21855041;24972968;24213518;24223792;26690822;25090821;16826583;21472129;18593928;19949374;19724852;19705503;19621386;19018856;19421758;16671090;19352701;19336448;19258429;19242064;20235790;21526486;17633470;20453000;21219826;21156966;17805549;20881643;17464868;21572400;28260087;30249893;29961070;31093306;30128768;294…	3.09501e-06	7.56557e-05
D043171	Chromosomal Instability	641;701;891;991;1058;2177;2305;3833;4171;4751;5347;5888;7015;7153;7272;9232;10403;11004;11065;146956;151648	BLM;BUB1B;CCNB1;CDC20;CENPA;FANCD2;FOXM1;KIFC1;MCM2;NEK2;PLK1;RAD51;TERT;TOP2A;TTK;PTTG1;NDC80;KIF2C;UBE2C;EME1;SGO1	ENSG00000197299;ENSG00000156970;ENSG00000134057;ENSG00000117399;ENSG00000115163;ENSG00000144554;ENSG00000111206;ENSG00000233450;ENSG00000237649;ENSG00000056678;ENSG00000204197;ENSG00000073111;ENSG00000117650;ENSG00000166851;ENSG00000051180;ENSG00000164362;ENSG00000131747;ENSG00000112742;ENSG00000164611;ENSG00000080986;ENSG00000142945;ENSG00000175063;ENSG00000154920;ENSG00000129810	protein_coding;protein_coding;lncRNA	21	24108125;24118499;25766002;26028025;16864798;29385443;34244565;14706340;17498870;17350465;19139399;19603021;28807937;34775484;34620840;32337580;33130993;23440991;23536579;23239745;25275037;15654331;29973362;32066746;25368385;21454660;25637637;21743465;18372912;18354482;16777988;21980305;33620383;32708729;28596481;27977684;24794434;26765540;22855611;23303816;18475298;19729998;18212739;17898070;173…	6.10587e-16	1.34329e-13
D001749	Urinary Bladder Neoplasms	332;768;1029;1869;2305;4312;4605;5460;6374;7015;7153;7380;8438;10112;22974;54474;55635;57650;100133941	BIRC5;CA9;CDKN2A;E2F1;FOXM1;MMP1;MYBL2;POU5F1;CXCL5;TERT;TOP2A;UPK3A;RAD54L;KIF20A;TPX2;KRT20;DEPDC1;CIP2A;CD24	ENSG00000089685;ENSG00000107159;ENSG00000147889;ENSG00000101412;ENSG00000111206;ENSG00000196611;ENSG00000101057;ENSG00000237582;ENSG00000229094;ENSG00000235068;ENSG00000233911;ENSG00000206454;ENSG00000204531;ENSG00000230336;ENSG00000163735;ENSG00000164362;ENSG00000131747;ENSG00000100373;ENSG00000085999;ENSG00000112984;ENSG00000088325;ENSG00000263057;ENSG00000171431;ENSG00000024526;ENSG00000163507…	protein_coding	19	24204662;21309483;22193624;21154810;24519067;23749114;23613251;21695980;22530010;22056470;12926071;18251581;17680529;19903782;19895744;17108713;17905101;18425331;17828507;18058462;17962949;18055328;19472128;35749893;31053526;27473264;26723509;27978829;28713892;24648609;27806337;25598934;26614845;17706406;20875751;15069539;32264924;34083096;29949785;26138037;30446453;30526165;30258198;29525349;118…	1.56891e-05	0.000265509
D004938	Esophageal Neoplasms	332;891;1029;1485;1950;2125;2305;4103;4110;5347;5460;5888;8091;10551;10643;11065;22974;84740;220134	BIRC5;CCNB1;CDKN2A;CTAG1B;EGF;EVPL;FOXM1;MAGEA4;MAGEA11;PLK1;POU5F1;RAD51;HMGA2;AGR2;IGF2BP3;UBE2C;TPX2;AFAP1-AS1;SKA1	ENSG00000089685;ENSG00000134057;ENSG00000147889;ENSG00000184033;ENSG00000138798;ENSG00000167880;ENSG00000111206;ENSG00000147381;ENSG00000185247;ENSG00000166851;ENSG00000237582;ENSG00000229094;ENSG00000235068;ENSG00000233911;ENSG00000206454;ENSG00000204531;ENSG00000230336;ENSG00000051180;ENSG00000149948;ENSG00000106541;ENSG00000136231;ENSG00000175063;ENSG00000088325;ENSG00000272620;ENSG00000154839…	protein_coding;lncRNA	19	27531889;26718331;25896962;23028610;26352384;24223792;23185410;19352701;20235790;20957442;22528514;20453000;19361279;20236666;21826474;21082354;22646166;18856066;19018856;19207554;12556969;16671090;15126108;29625788;29473241;30075571;30086460;34517565;28883406;23114644;18048386;19028417;12115375;37168048;19488782;20576920;20083228;20388212;22724384;19738459;20459442;23310950;22973996;22169643;217…	0.00018763	0.0018763
D005910	Glioma	991;1029;1869;1870;1894;1950;5210;5347;5460;7015;8091;9493;9833;10112;10642;64151;79801;340602;100048912	CDC20;CDKN2A;E2F1;E2F2;ECT2;EGF;PFKFB4;PLK1;POU5F1;TERT;HMGA2;KIF23;MELK;KIF20A;IGF2BP1;NCAPG;SHCBP1;EZHIP;CDKN2B-AS1	ENSG00000117399;ENSG00000147889;ENSG00000101412;ENSG00000282899;ENSG00000007968;ENSG00000114346;ENSG00000138798;ENSG00000114268;ENSG00000166851;ENSG00000237582;ENSG00000229094;ENSG00000235068;ENSG00000233911;ENSG00000206454;ENSG00000204531;ENSG00000230336;ENSG00000164362;ENSG00000149948;ENSG00000137807;ENSG00000165304;ENSG00000112984;ENSG00000159217;ENSG00000109805;ENSG00000171241;ENSG00000187690…	protein_coding;lncRNA	19	26993778;18953566;36215168;29108461;30877245;34545083;37818686;31832685;31721021;20462933;23028987;20455025;24065197;21843312;20847058;21920947;20714943;21531791;16696307;18181833;16786135;18415661;10651484;19578367;12883667;12698196;19086579;19219070;18791688;11908877;17684142;18345032;24767865;26839018;25667294;25921285;25818616;31151164;26577493;33542204;33542211;34758200;34075570;37164633;350…	0.00952164	0.0418952
D009364	Neoplasm Recurrence, Local	332;768;991;1029;2305;2984;5460;7015;7153;8091;9232;10112;10643;54474;55388;57016;389421;100133941	BIRC5;CA9;CDC20;CDKN2A;FOXM1;GUCY2C;POU5F1;TERT;TOP2A;HMGA2;PTTG1;KIF20A;IGF2BP3;KRT20;MCM10;AKR1B10;LIN28B;CD24	ENSG00000089685;ENSG00000107159;ENSG00000117399;ENSG00000147889;ENSG00000111206;ENSG00000070019;ENSG00000237582;ENSG00000229094;ENSG00000235068;ENSG00000233911;ENSG00000206454;ENSG00000204531;ENSG00000230336;ENSG00000164362;ENSG00000131747;ENSG00000149948;ENSG00000164611;ENSG00000112984;ENSG00000136231;ENSG00000263057;ENSG00000171431;ENSG00000065328;ENSG00000198074;ENSG00000187772;ENSG00000272398	protein_coding	18	24223792;22288915;25640185;26016480;25169544;22056470;23504337;23126236;24127439;22936565;26408642;25598934;15986442;11877677;16873289;16863850;15802787;12926071;17543072;30351173;30641849;26755645;31663299;26690822;28446541;26614845;27391438;30061219;17905101;19421758;19728914;18670822;19895744;18055328;18414895;18476631;18069771;20819778;17672950;21519917;21249485;22486898;27630286;30636023;311…	4.35857e-06	9.58885e-05
D010051	Ovarian Neoplasms	332;1364;1485;1950;2305;5460;5888;7015;7153;7516;8091;9088;10551;10643;10721;54937;389421;100133941	BIRC5;CLDN4;CTAG1B;EGF;FOXM1;POU5F1;RAD51;TERT;TOP2A;XRCC2;HMGA2;PKMYT1;AGR2;IGF2BP3;POLQ;SOHLH2;LIN28B;CD24	ENSG00000089685;ENSG00000189143;ENSG00000184033;ENSG00000138798;ENSG00000111206;ENSG00000237582;ENSG00000229094;ENSG00000235068;ENSG00000233911;ENSG00000206454;ENSG00000204531;ENSG00000230336;ENSG00000051180;ENSG00000164362;ENSG00000131747;ENSG00000196584;ENSG00000149948;ENSG00000127564;ENSG00000106541;ENSG00000136231;ENSG00000051341;ENSG00000120669;ENSG00000187772;ENSG00000272398	protein_coding	18	17441339;17167759;18171606;16525657;12363043;17959540;15541727;12119561;17704744;29795564;30061219;30736319;28095864;30241553;32152425;28852723;21074309;18574502;21055155;18842333;19895735;22161157;22569715;21211287;21355309;19676105;20724919;18593915;19615253;18981709;25106503;24448704;23254909;24662134;26198101;26896649;23358177;26815661;27581819;25577253;27724921;28084340;20053926;19619303;215…	0.0053198	0.0272744
D006258	Head and Neck Neoplasms	332;768;1029;1485;2305;4100;4102;4103;4312;5460;5888;6510;7015;55165;64478;135228;389421	BIRC5;CA9;CDKN2A;CTAG1B;FOXM1;MAGEA1;MAGEA3;MAGEA6;MAGEA4;MMP1;POU5F1;RAD51;SLC1A5;TERT;CEP55;CSMD1;CD109;LIN28B	ENSG00000089685;ENSG00000107159;ENSG00000147889;ENSG00000184033;ENSG00000111206;ENSG00000198681;ENSG00000221867;ENSG00000197172;ENSG00000292186;ENSG00000292195;ENSG00000147381;ENSG00000196611;ENSG00000237582;ENSG00000229094;ENSG00000235068;ENSG00000233911;ENSG00000206454;ENSG00000204531;ENSG00000230336;ENSG00000051180;ENSG00000105281;ENSG00000164362;ENSG00000138180;ENSG00000183117;ENSG00000156535…	protein_coding	17	20100132;19130609;22311150;23858797;21034499;23564498;23161837;22723337;20819778;20524087;25701406;28446541;29180609;26018732;35178302;37408277;37164127;28099149;11705854;15671533;15847702;17852557;20091864;21115918;21840041;22157933;21381012;23345170;22106032;23086695;22083977;20514408;22735904;22739067;19910068;21607949;21627359;22911296;14586645;17549378;19339270;16646054;16618910;16618779;193…	5.13826e-06	0.000102765
D002583	Uterine Cervical Neoplasms	332;768;990;1029;1869;1950;2305;3872;4171;5347;5460;7015;7032;7153;10643;57650;144455	BIRC5;CA9;CDC6;CDKN2A;E2F1;EGF;FOXM1;KRT17;MCM2;PLK1;POU5F1;TERT;TFF2;TOP2A;IGF2BP3;CIP2A;E2F7	ENSG00000089685;ENSG00000107159;ENSG00000094804;ENSG00000147889;ENSG00000101412;ENSG00000138798;ENSG00000111206;ENSG00000128422;ENSG00000073111;ENSG00000166851;ENSG00000237582;ENSG00000229094;ENSG00000235068;ENSG00000233911;ENSG00000206454;ENSG00000204531;ENSG00000230336;ENSG00000164362;ENSG00000160181;ENSG00000131747;ENSG00000136231;ENSG00000163507;ENSG00000165891	protein_coding	17	17877643;17098350;16714396;15670305;17464868;15923164;31959045;28193315;29767242;27764228;25910412;25473903;26681053;23325045;23310986;23280017;22925504;25069511;25040987;23679249;22389513;21633298;20717727;20668868;20368071;29725249;27102843;27901496;10709109;16243791;16416108;17906661;14654550;23391777;24111817;23299542;21223596;36100684;34198834;27453043;19950599;15696126;20606534;22883455;247…	0.000485949	0.00411188
D002277	Carcinoma	332;768;1029;1364;2810;3161;5888;7015;7153;8091;10551;10643;11065;54474;84740;100133941	BIRC5;CA9;CDKN2A;CLDN4;SFN;HMMR;RAD51;TERT;TOP2A;HMGA2;AGR2;IGF2BP3;UBE2C;KRT20;AFAP1-AS1;CD24	ENSG00000089685;ENSG00000107159;ENSG00000147889;ENSG00000189143;ENSG00000175793;ENSG00000072571;ENSG00000051180;ENSG00000164362;ENSG00000131747;ENSG00000149948;ENSG00000106541;ENSG00000136231;ENSG00000175063;ENSG00000263057;ENSG00000171431;ENSG00000272620;ENSG00000272398	protein_coding;lncRNA	16	20596624;23414714;22607367;24117205;21569999;22266808;23581553;22293278;22306317;22154363;21304814;22925504;24199968;24425325;21057000;24615109;22466651;21878572;25824761;28328831;26118178;28751665;25763854;25867400;14988404;15456784;11875736;15541727;12883703;12119561;15149158;19903782;19756737;17704744;18316606;18393241;18593915;17877643;18171482;19705503;19272817;16142334;17451195;18451140;146…	0.000237062	0.00226755
D000782	Aneuploidy	332;699;701;991;1029;1058;1062;3833;4751;5347;7015;7153;7272;9232;151648	BIRC5;BUB1;BUB1B;CDC20;CDKN2A;CENPA;CENPE;KIFC1;NEK2;PLK1;TERT;TOP2A;TTK;PTTG1;SGO1	ENSG00000089685;ENSG00000169679;ENSG00000156970;ENSG00000117399;ENSG00000147889;ENSG00000115163;ENSG00000138778;ENSG00000233450;ENSG00000237649;ENSG00000056678;ENSG00000204197;ENSG00000117650;ENSG00000166851;ENSG00000164362;ENSG00000131747;ENSG00000112742;ENSG00000164611;ENSG00000129810	protein_coding;protein_coding;lncRNA	15	17718383;24235270;24886358;9521327;17488820;12782591;15013707;12096343;21646403;19242126;27694884;28287092;35044816;25731686;20516114;17350465;20132214;18699967;21069850;18932004;12925705;15475955;28807937;32286328;25964054;25789401;24156017;28410192;27528194;24687487;23440991;26354767;18059335;15923616;16479161;16777988;18592005;21743465;11719461;17326708;16464125;17981214;25752701;32678261;3206…	1.7777e-12	1.95547e-10
D000086382	COVID-19	1047;2177;2539;3321;5347;6510;10642;10643;10644;23089;29967;54443;55165	CLGN;FANCD2;G6PD;IGSF3;PLK1;SLC1A5;IGF2BP1;IGF2BP3;IGF2BP2;PEG10;LRP12;ANLN;CEP55	ENSG00000153132;ENSG00000144554;ENSG00000160211;ENSG00000143061;ENSG00000166851;ENSG00000105281;ENSG00000159217;ENSG00000136231;ENSG00000073792;ENSG00000242265;ENSG00000147650;ENSG00000011426;ENSG00000138180	protein_coding	13	34709727;36779763;34672954;35696571;36180527;33845483;33060197;34302047;35578850;36057605;34105166;33719907;33111431;36841974;37282346;37499664;35337019;33080218;37314180;34597346;34504087;36217030;36584595;32838362;37515119;37705046;36877072;37211047;35652658;37794589;37929963;34029587;33781803;33989516;34687317	1.91928e-07	8.44483e-06
D000077192	Adenocarcinoma of Lung	991;1869;1894;2305;2810;3161;4171;5347;5460;10642;10643;81930;221150	CDC20;E2F1;ECT2;FOXM1;SFN;HMMR;MCM2;PLK1;POU5F1;IGF2BP1;IGF2BP3;KIF18A;SKA3	ENSG00000117399;ENSG00000101412;ENSG00000114346;ENSG00000111206;ENSG00000175793;ENSG00000072571;ENSG00000073111;ENSG00000166851;ENSG00000237582;ENSG00000229094;ENSG00000235068;ENSG00000233911;ENSG00000206454;ENSG00000204531;ENSG00000230336;ENSG00000159217;ENSG00000136231;ENSG00000121621;ENSG00000165480	protein_coding	13	30588191;32165494;28349831;29608985;24627437;24341432;22159227;25174355;27655285;28498400;35068325;37820570;35169159;24484057;28110998;33215807;30542068;31677788;29267283;31115500;32513952;31925650;31085008;23271813;22447226;25561901;37968723;37904848;29880877;30728155;34324245;26223682;28196904;32559619;36603370;31545501;28192407;37454373;36261009;22115795;30760542;34397869;34080290;33001583;361…	4.8855e-05	0.000597116
D002292	Carcinoma, Renal Cell	332;701;768;2056;2305;4105;7345;10643;55165;55723;57650;112399;220134	BIRC5;BUB1B;CA9;EPO;FOXM1;MAGEA3;MAGEA6;UCHL1;IGF2BP3;CEP55;ASF1B;CIP2A;EGLN3;SKA1	ENSG00000089685;ENSG00000156970;ENSG00000107159;ENSG00000130427;ENSG00000111206;ENSG00000221867;ENSG00000197172;ENSG00000292186;ENSG00000292195;ENSG00000154277;ENSG00000136231;ENSG00000138180;ENSG00000288210;ENSG00000105011;ENSG00000163507;ENSG00000129521;ENSG00000154839;ENSG00000262634	protein_coding	13	34265766;36153316;27866460;25808836;27411378;28011476;27350406;28178644;19219613;19628339;19034775;12115583;16525632;10626797;22295057;23645041;25028191;24852427;11782350;33588420;32807901;28807937;34716861;33783991;32824856;34714117;32998233;18976937;18464292;18695901;19469910;20224781;19523858;17390110;19539328;20978319;21694464;23503645;24821582;22175902;23141780;25230982;22918393;23802595;210…	0.00834777	0.0374798
D007680	Kidney Neoplasms	332;701;768;2056;4105;8091;9319;10112;10643;55723;57650;112399;220134	BIRC5;BUB1B;CA9;EPO;MAGEA3;MAGEA6;HMGA2;TRIP13;KIF20A;IGF2BP3;ASF1B;CIP2A;EGLN3;SKA1	ENSG00000089685;ENSG00000156970;ENSG00000107159;ENSG00000130427;ENSG00000221867;ENSG00000197172;ENSG00000292186;ENSG00000292195;ENSG00000149948;ENSG00000071539;ENSG00000112984;ENSG00000136231;ENSG00000288210;ENSG00000105011;ENSG00000163507;ENSG00000129521;ENSG00000154839;ENSG00000262634	protein_coding	13	19679061;17982126;16525632;19628339;19219613;19034775;10626797;12115583;36153316;34265766;25808836;24852427;27411378;28178644;28011476;27489375;27350406;25028191;22295057;22517713;22858571;32807901;33588420;11782350;28807937;30322727;29520426;31625068;30058688;27494883;27775441;32824856;33783991;32998233;34716861;34714117;21547579;24821582;21694464;23503645;23802595;25426861;23141780;22175902;249…	0.00982259	0.042372
D021441	Carcinoma, Pancreatic Ductal	1029;1364;1894;2305;6286;7272;8091;10551;10643;112399;135228;100133941	CDKN2A;CLDN4;ECT2;FOXM1;S100P;TTK;HMGA2;AGR2;IGF2BP3;EGLN3;CD109;CD24	ENSG00000147889;ENSG00000189143;ENSG00000114346;ENSG00000111206;ENSG00000163993;ENSG00000112742;ENSG00000149948;ENSG00000106541;ENSG00000136231;ENSG00000129521;ENSG00000156535;ENSG00000272398	protein_coding	12	32573775;28232723;29388054;27486979;29991580;17600882;19020940;17198188;18577984;23470568;33627784;35064215;33347393;35658523;36409970;34714275;15985168;14657708;12000709;31498559;21206985;21102412;14559813;18842503;26993610;23851435;30705403;34117362;22249132;24993031;25501129;29958885;24859161;24325450;17000674;20153506;17875703;21325798;20382408;19018761;28984789;27839709;23007696;25137017;242…	0.000556085	0.00453106
D009062	Mouth Neoplasms	332;701;768;1029;3872;4111;4171;4312;5460;7015;7516;389421	BIRC5;BUB1B;CA9;CDKN2A;KRT17;MAGEA12;MCM2;MMP1;POU5F1;TERT;XRCC2;LIN28B	ENSG00000089685;ENSG00000156970;ENSG00000107159;ENSG00000147889;ENSG00000128422;ENSG00000213401;ENSG00000292189;ENSG00000073111;ENSG00000196611;ENSG00000237582;ENSG00000229094;ENSG00000235068;ENSG00000233911;ENSG00000206454;ENSG00000204531;ENSG00000230336;ENSG00000164362;ENSG00000196584;ENSG00000187772	protein_coding	12	28346726;30205554;28384094;32719269;31031231;14676801;20050981;18949405;20868995;18642030;19134343;19732355;37408277;37164127;25317803;22318371;23858797;25754611;26151845;20204288;21069850;19926498;29693741;30654595;26130414;27207653;24695043;24008660;21959110;22366443;23226559;23957700;22486898;18440050;30308005;28939073;26447892;27113547;27086486;28573642;25611240;26137587;30310820;26687648;276…	0.00314243	0.0192037
D000690	Amyotrophic Lateral Sclerosis	990;5217;6510;8208;8318;9156;9319;10642;10643;23089;81620	CDC6;PFN2;SLC1A5;CHAF1B;CDC45;EXO1;TRIP13;IGF2BP1;IGF2BP3;PEG10;CDT1	ENSG00000094804;ENSG00000070087;ENSG00000105281;ENSG00000159259;ENSG00000093009;ENSG00000174371;ENSG00000071539;ENSG00000159217;ENSG00000136231;ENSG00000242265;ENSG00000167513	protein_coding	11	36114006;26186194;37243816;37317656;33729478;33277362;25192599;35777956;26979993;30442662;29511296;31138677;29884807;36951542	0.00196672	0.0139573
D064726	Triple Negative Breast Neoplasms	2305;3872;4751;5347;5888;6286;9833;10643;11065;51438;339535	FOXM1;KRT17;NEK2;PLK1;RAD51;S100P;MELK;IGF2BP3;UBE2C;MAGEC2;LINC01139	ENSG00000111206;ENSG00000128422;ENSG00000117650;ENSG00000166851;ENSG00000051180;ENSG00000163993;ENSG00000165304;ENSG00000136231;ENSG00000175063;ENSG00000046774;ENSG00000215808	protein_coding;lncRNA	11	33835503;36006564;30419349;30365046;37291217;31554904;30729279;31359594;35524313;31311575;33744419;29301506;29748184;28361350;26918606;33762435;37634232;31862882;27816721;33907253;32054769;31174562;30554948;30996295;31337246;25453754;37222669;36627281;31029033;31541611;30259975;31235595;27507046;31113933;28034904;24811120;25743260;33417321;35217791;34998818;34520831;37081516;26112095;30244410;324…	0.00785075	0.0359826
D030361	Papillomavirus Infections	332;701;1029;1869;2810;4171;5460;7015;7153;53353	BIRC5;BUB1B;CDKN2A;E2F1;SFN;MCM2;POU5F1;TERT;TOP2A;LRP1B	ENSG00000089685;ENSG00000156970;ENSG00000147889;ENSG00000101412;ENSG00000175793;ENSG00000073111;ENSG00000237582;ENSG00000229094;ENSG00000235068;ENSG00000233911;ENSG00000206454;ENSG00000204531;ENSG00000230336;ENSG00000164362;ENSG00000131747;ENSG00000168702	protein_coding	10	23679249;23042483;20368071;22723337;15923164;16714396;17464868;20204288;20146332;25789401;36656212;35345076;36069815;36173184;36427594;35534530;35491653;35107499;35489745;35092388;34710998;37213147;34826422;15502810;16350398;18301250;17672936;18769337;17596760;17581420;18301453;17498885;15455389;17980098;18021213;18440161;18606525;16633070;14719099;18798277;16633071;18202755;16415792;18261630;153…	1.56766e-05	0.000265509
D011230	Precancerous Conditions	332;768;1029;4171;6286;7015;7032;10551;10643;54474	BIRC5;CA9;CDKN2A;MCM2;S100P;TERT;TFF2;AGR2;IGF2BP3;KRT20	ENSG00000089685;ENSG00000107159;ENSG00000147889;ENSG00000073111;ENSG00000163993;ENSG00000164362;ENSG00000160181;ENSG00000106541;ENSG00000136231;ENSG00000263057;ENSG00000171431	protein_coding	10	18642030;18949405;19705503;19728914;19405109;23679249;30945288;32729225;32719269;30066203;17674038;20526721;23391777;37213147;34231547;36427594;24037287;21728901;22169643;21129377;21365778;22440936;21436693;24850170;21426400;21820152;24991542;21423154;16257403;12046062;15832197;12115568;11719461;18681909;19687314;18347195;20019239;20010526;19137073;19016326;18486890;18284544;19584833;16799478;185…	3.25276e-05	0.000469273
D000077195	Squamous Cell Carcinoma of Head and Neck	332;1029;2305;4312;5460;6510;10644;11065;389421	BIRC5;CDKN2A;FOXM1;MMP1;POU5F1;SLC1A5;IGF2BP2;UBE2C;LIN28B	ENSG00000089685;ENSG00000147889;ENSG00000111206;ENSG00000196611;ENSG00000237582;ENSG00000229094;ENSG00000235068;ENSG00000233911;ENSG00000206454;ENSG00000204531;ENSG00000230336;ENSG00000105281;ENSG00000073792;ENSG00000175063;ENSG00000187772	protein_coding	9	32719269;37408277;37164127;33863308;35178302;33221541;28446541;26018732;25701406;32335324;33069060;31366490;33817711;33369885;35491653;35489745;35488777;32986729;31594213;35345076;37498065;32768481;33169334;32521925;32379408;31113825;28662664;25835498;28621317;25467050;25480095;28554574;26190415;28849066;25688737;25886176;25765380;30666437;27072243;25640361;26057450;29555577;28663082;26712222;256…	0.00284995	0.0184409
D009303	Nasopharyngeal Neoplasms	332;2305;2810;4312;4321;7015;8091;84740;100048912	BIRC5;FOXM1;SFN;MMP1;MMP12;TERT;HMGA2;AFAP1-AS1;CDKN2B-AS1	ENSG00000089685;ENSG00000111206;ENSG00000175793;ENSG00000196611;ENSG00000262406;ENSG00000164362;ENSG00000149948;ENSG00000272620;ENSG00000240498	protein_coding;lncRNA	9	36450751;18393241;18171482;24615109;25867400;25824761;22266808;21385904;21304814;25986250;25738652;25337187;25231007;28277541;34116927;34911926;35656815;31677258;19828132;16505098;19160382;20811675;25312481;19427971;19321798;17599818;15688379;17607721;19591174;29096757;27354591;12517806;24885469;15595642;18652315;17172814;33234740;27436580;26621837;31027734;28693532;26545403;26004560;25856387;219…	0.00535166	0.0272744
D002278	Carcinoma in Situ	332;768;1029;3872;6286;7015;10643;54474	BIRC5;CA9;CDKN2A;KRT17;S100P;TERT;IGF2BP3;KRT20	ENSG00000089685;ENSG00000107159;ENSG00000147889;ENSG00000128422;ENSG00000163993;ENSG00000164362;ENSG00000136231;ENSG00000263057;ENSG00000171431	protein_coding	8	21979596;23106581;22607367;15149158;12794243;20526721;22486898;23098453;18798277;18234280;18486890;18301250;16791592;14657708;16919029;16948516;17672936;15915391;17198188;36427594;34231547;34310698;28088318;29388054;25077370;23317107;23724131;23494221;23913416;19567510;20871219;20139761;24335642;27513074;25736868;21412073;18162774;27984121;14961580;12119560;31022060;30165166;26472403;17644806;281…	6.1181e-07	1.92283e-05
D002578	Uterine Cervical Dysplasia	332;1029;4171;5347;5460;7015;7153;10643	BIRC5;CDKN2A;MCM2;PLK1;POU5F1;TERT;TOP2A;IGF2BP3	ENSG00000089685;ENSG00000147889;ENSG00000073111;ENSG00000166851;ENSG00000237582;ENSG00000229094;ENSG00000235068;ENSG00000233911;ENSG00000206454;ENSG00000204531;ENSG00000230336;ENSG00000164362;ENSG00000131747;ENSG00000136231	protein_coding	8	15923164;17464868;15670305;25040987;23679249;25910412;20368071;24793773;23379189;25674264;23686439;25579180;23710985;21979598;23724131;23754829;23763281;25471335;21614901;23075891;22080060;23913416;23923073;22883455;24037287;24081504;24105727;24151431;21729305;22675168;22203921;25149503;24491138;24515764;24642606;24656093;22524808;22299207;28910940;30275203;27150161;27401842;29744680;29787011;269…	3.41289e-05	0.000469273
D002295	Carcinoma, Transitional Cell	332;768;1029;5460;6690;7015;7380;54474	BIRC5;CA9;CDKN2A;POU5F1;SPINK1;TERT;UPK3A;KRT20	ENSG00000089685;ENSG00000107159;ENSG00000147889;ENSG00000237582;ENSG00000229094;ENSG00000235068;ENSG00000233911;ENSG00000206454;ENSG00000204531;ENSG00000230336;ENSG00000164266;ENSG00000164362;ENSG00000100373;ENSG00000263057;ENSG00000171431	protein_coding	8	21309483;21695980;19472128;19895744;23613251;24648609;25598934;12926071;19038421;18055328;17828507;17905101;32264924;15069539;20875751;19473055;30526165;29525349;19846821;21847682;20890425;25069600;27429046;24785530;27530957;18334837;15492852;17498885;11869511;12532425;12853838;11839665;26945449;17205510;21533858;22301499;22944196;21739120;31594208;25474136;25225064;25657201;25862495;24101484;250…	7.30112e-05	0.000803123
D002291	Carcinoma, Papillary	332;768;1029;6286;7015;8091;10643;54474	BIRC5;CA9;CDKN2A;S100P;TERT;HMGA2;IGF2BP3;KRT20	ENSG00000089685;ENSG00000107159;ENSG00000147889;ENSG00000163993;ENSG00000164362;ENSG00000149948;ENSG00000136231;ENSG00000263057;ENSG00000171431	protein_coding	8	22293278;25471003;24117205;24199968;22740207;23414714;28328831;29578160;27473264;12794243;18251581;28347233;30322727;21694464;21088149;19808899;17117177;17195959;17198188;30446453;26248224;26636651;27530957;26017881;26446458;23497965;25386766;23218882;22585604;20153506;17000674;28616852;28176151;27833153;32321884;28666074;28587656;28502101;27875244;28731042;29193225;28323937;28150740;29037127;268…	0.00184231	0.0139573
D011123	Polyploidy	332;699;701;891;5347;7272	BIRC5;BUB1;BUB1B;CCNB1;PLK1;TTK	ENSG00000089685;ENSG00000169679;ENSG00000156970;ENSG00000134057;ENSG00000166851;ENSG00000112742	protein_coding	6	17718383;14581472;22076382;23749114;24886358;17227893;19182530;18922873;24156017;15190214;14706340;20890132;16221667;17533373;24722282;27398835;22918237;20624918;21726628;32686724;19332559;24764296;27383047	1.75403e-05	0.000275634
D005706	Gallbladder Neoplasms	1029;2305;7153;8091;10643;100133941	CDKN2A;FOXM1;TOP2A;HMGA2;IGF2BP3;CD24	ENSG00000147889;ENSG00000111206;ENSG00000131747;ENSG00000149948;ENSG00000136231;ENSG00000272398	protein_coding	6	16699861;18081229;15655836;15447998;24114011;21777578;23803020;18486890;20037816;23359173;33716448;25071344;27716361;18824850;18204862;32925281;34913073;24682444;22613496;31623628;32988905;35953000;23079206;22135002;16164042;20567952;20621328	0.000862085	0.00677353
D002288	Adenocarcinoma, Mucinous	332;1029;1364;6690;10551;10643	BIRC5;CDKN2A;CLDN4;SPINK1;AGR2;IGF2BP3	ENSG00000089685;ENSG00000147889;ENSG00000189143;ENSG00000164266;ENSG00000106541;ENSG00000136231	protein_coding	6	19632843;12794243;22161157;22740207;24662134;22449151;20549370;23645774;23034738;17466040;17198188;18997617;17498885;30375264;29848709;32879414;21206985;21508375;21102412;21493012;19142967;25667483;24075519;23475261;20525245;29650332;29267283;28179304;18223334;23597774;21497449;22840368	0.00191282	0.0139573
D008654	Mesothelioma	332;768;1029;1364;10643;100133941	BIRC5;CA9;CDKN2A;CLDN4;IGF2BP3;CD24	ENSG00000089685;ENSG00000107159;ENSG00000147889;ENSG00000189143;ENSG00000136231;ENSG00000272398	protein_coding	6	23358691;21861135;15829320;18032822;25771974;27378628;25948791;31442913;23503645;24926090;24471939;26448191;25668009;27181379;24503757;25798586;26493618;27129173;28038708;27771374;26900815;27565933;25488749;26057448;37916370;18395929;16867217;18958493;18327208;17920725;31570769;28889523;35143119;31138176;30414346;33197684;20081810;23270897;21411785;37331346;32333920;35512220;24421209;23196794;235…	0.00270714	0.0184409
D013584	Sarcoma, Synovial	1485;6756;6757;6759;6857	CTAG1B;SSX1;SSX2;SSX4;SSX4B;SYT1	ENSG00000184033;ENSG00000126752;ENSG00000241476;ENSG00000268009;ENSG00000269791;ENSG00000067715	protein_coding	5	22388761;27993576;32816945;16247461;16152617;20198325;17667940;18267106;18714179;15735574;21454665;19559255;19936258;10072425;7539744;12037676;8825641;12696068;8406438;7951320;7655467;24130893;24166495;22393780;25959879;22976541;23540691;23021509;23623359;23701986;23716114;29502955;27572315;26905812;29893303;26947017;22594313;22862905;22007079;22439931;23313505;22797074;21996728;19337376;9285793;…	4.24165e-05	0.00054892
D008579	Meningioma	1029;2305;7015;8438;9232	CDKN2A;FOXM1;TERT;RAD54L;PTTG1	ENSG00000147889;ENSG00000111206;ENSG00000164362;ENSG00000085999;ENSG00000164611	protein_coding	5	17684142;11859969;18374497;15824172;22288845;31729637;37093270;34214169;31179553;29590631;24261697;23512291;19209236;15679862;19405125;16554968;36264940;30788677;29808339;26960334;27465278;30010853;30506498;26668184;12614485;18270339;34169999;24908230;26894859;29575197	0.00671303	0.0321058
D012004	Rectal Neoplasms	332;768;4312;5347;5888	BIRC5;CA9;MMP1;PLK1;RAD51	ENSG00000089685;ENSG00000107159;ENSG00000196611;ENSG00000166851;ENSG00000051180	protein_coding	5	17805549;17672950;22199273;22936565;29491110;26261483;27391438;21424389;19921309;22199327;22843905;19008051;31127991;17109104;25549795;21531813;7896811;26047016;27712975;20581060;25811296;30289394;20368715;22580645;20644561	0.0113338	0.0479507
D014846	Vulvar Neoplasms	332;768;1029;8091	BIRC5;CA9;CDKN2A;HMGA2	ENSG00000089685;ENSG00000107159;ENSG00000147889;ENSG00000149948	protein_coding	4	23106581;21979596;33888009;15856466;20358226;23098453;18798277;23832541;20198771;33453182;26371784;27210818;26171917;24625418;25072932;27411473;28515351;28403015;25605180;25823555;20551826;27835588	0.000406672	0.00357871
D016066	Pleural Effusion, Malignant	332;768;1029;1364	BIRC5;CA9;CDKN2A;CLDN4	ENSG00000089685;ENSG00000107159;ENSG00000147889;ENSG00000189143	protein_coding	4	25337230;22696161;19933689;18824294;19585499;17536770;21442770;24926090;22367930;24471939;26448191;23736021;17675763;20855275;24421209;20175704;37331346	0.00277778	0.0184409
D000086002	Mesothelioma, Malignant	332;768;1029;10643	BIRC5;CA9;CDKN2A;IGF2BP3	ENSG00000089685;ENSG00000107159;ENSG00000147889;ENSG00000136231	protein_coding	4	27378628;25948791;34257556;31442913;32493992;33159147;24471939;35143119;37916370;26448191;26900815;23270897;27565933;26493618;27129173;31231127;28889523;31138176;27771374;33197684;33176261;30414346;32678499;31713897;24411949;24343741;30031101;23661345	0.00533464	0.0272744
D010534	Peritoneal Neoplasms	1029;1364;10643;54474	CDKN2A;CLDN4;IGF2BP3;KRT20	ENSG00000147889;ENSG00000189143;ENSG00000136231;ENSG00000263057;ENSG00000171431	protein_coding	4	12824886;20081810;18327208;15367885;21411785;32678499;25798586;31570769;31713897;26493618;35512220;23196794;23596113;30031101;22012575;21566519;12636102;35896219;21938557	0.00668891	0.0321058
D007890	Leiomyosarcoma	1029;7153;10643	CDKN2A;TOP2A;IGF2BP3	ENSG00000147889;ENSG00000131747;ENSG00000136231	protein_coding	3	27276112;28340268;28283584;26261614;32897968;32156473;18156978;18162776;20680693;19661031;21506336;26994023;22497850;24411949;29077232	0.00293424	0.0184438
D018268	Adrenocortical Carcinoma	7015;7153;9232	TERT;TOP2A;PTTG1	ENSG00000164362;ENSG00000131747;ENSG00000164611	protein_coding	3	34549366;24803525;24951106;27886397;29956721;23533247;25657202;30816525;24238056;29218429;30519761	0.00367038	0.0218239
D009669	Nose Neoplasms	332;1029;7153	BIRC5;CDKN2A;TOP2A	ENSG00000089685;ENSG00000147889;ENSG00000131747	protein_coding	3	30664711;25480498;17225522;20128283;19522184;20405251;19863319;28371015;36308175;17607373;22730815;18544048	0.00450931	0.0261065
D001816	Bloom Syndrome	641;2177;5888	BLM;FANCD2;RAD51	ENSG00000197299;ENSG00000144554;ENSG00000051180	protein_coding	3	11399766;10734115;7585968;12444098;15990871;15579905;16412221;11960380;11406610;10871376;14517203;14576316;16876111;10359700;9671747;11876000;16199871;11309417;11470874;12974384;12019152;12034743;10862105;12826610;10851073;10825162;15775963;15726604;10823897;8022833;11433031;12242432;10779560;15257300;12702560;12606585;9388480;16864798;16537486;9388193;14729972;11691925;12724401;14685245;9285778;…	0.00545488	0.0272744
D015658	HIV Infections	7278;64714	TUBA3C;PDIA2	ENSG00000198033;ENSG00000185615	protein_coding	2	16148047;21167302;17360745;15331610;10908577;12218051;22230366;20458450;24967714	0.000286458	0.00262587
D065817	Congenital Microtia	4998;81620	ORC1;CDT1	ENSG00000085840;ENSG00000167513	protein_coding	2	22855792;21358631;21358632;22333897;21358633;22398447;33338304;30281379	0.00507894	0.0272744
D018226	Fibroadenoma	332;7015	BIRC5;TERT	ENSG00000089685;ENSG00000164362	protein_coding	2	15611790;24596368;29517199;26832993;26355235;33046803	0.00750138	0.0351129
